# Synonymous mutations can alter protein dimerization through localized interface misfolding involving self-entanglements

**DOI:** 10.1101/2021.10.26.465867

**Authors:** Lan Pham Dang, Daniel Allen Nissley, Ian Sitarik, Quyen Vu Van, Yang Jiang, Mai Suan Li, Edward P. O’Brien

## Abstract

Synonymous mutations in messenger RNAs (mRNAs) can reduce protein-protein binding affinities by more than half despite leaving the protein’s amino acid sequence unaltered. Here, we use coarse-grain simulations of protein synthesis, ejection from the ribosome, post-translational dynamics, and dimerization to understand how synonymous mutations can influence the dimerization of the two *E. coli* homodimers oligoribonuclease and ribonuclease T. We synthesize each protein from its wildtype, fastest- and slowest-translating synonymous mRNAs and calculate the ensemble-average interaction energy between the resulting dimers. We find, similar to experiments with other dimers, that oligoribonuclease’s dimerization is altered by synonymous mutations. Relative to wildtype, the dimer interaction energy becomes 4% and 10% stronger, respectively, when translated from its fastest- and slowest-translating mRNAs. Ribonuclease T dimerization, however, is insensitive to synonymous mutations. The structural and kinetic origin of these changes are misfolded states containing non-covalent lasso-entanglements, many of which structurally perturb the dimer interface, whose probability of occurrence depends on translation speed. Translation of the fast- and slow-translating mRNAs of oligoribonuclease decreases the population of these misfolded states relative to wildtype. For ribonuclease T, however, these misfolded populations are insensitive to synonymous mutations. Entanglements cause altered dimerization energies for oligoribonuclease as there is a significant association (odds ratio: 50) between non-native self-entanglements and weak-binding dimer conformations. These conclusions are independent of model resolution, as entangled structures persist in long-time-scale all-atom simulations. Thus, non-native changes in entanglement is a mechanism through which oligomer structure and function can be altered.

**SIGNIFICANCE STATEMENT:** Synonymous mutations affect a range of post-translational protein functions, including dimerization, without altering the amino acid sequence of the encoded protein. This suggests that proteins somehow retain a “memory” of their translation-elongation kinetics long after synthesis is complete. Here, we demonstrate that synonymous mutations can change the likelihood that nascent proteins misfold into self-entangled conformations. These self-entangled structures are similar to the native state but with key conformational perturbations that disrupt the dimer interface, reducing their ability to dimerize. Rearrangement of such self-entangled states to the native state is a slow process, offering a structural explanation for how translation-elongation kinetics can influence long-time-scale protein-protein binding affinities.
