## Supplementary Data 1 for "Synonymous mutations can alter protein dimerization through localized interface misfolding involving self-entanglements"

### Sheet: Short
Starting Structure ID	Trajectory number	Residues composing the threading segment in the entanglement present in Monomer A	Residues composing the loop in the entanglement present in Monomer A	Residues composing the threading segment in the entanglement present in Monomer B	Residues composing the loop in the entanglement present in Monomer B
d1	1	123|124|125|126|127|128|129|130|131|132|133	24-118	None	None
d1	2	123|124|125|126|127|128|129|130|131|132|133	24-118	None	None		Legend
d1	3	123|124|125|126|127|128|129|130|131|132|133	24-118	None	None		Structure	Description
d2	1	124|125|126|127|128|129|130|131|132|133	24-118	124|125|126|127|128|129|130	24-118		d1,d2,d3	Three most-populated entangled states in dimers
d2	2	124|125|126|127|128|129|130|131|132|133	24-118	124|125|126|127|128|129|130	24-118		d4, d5	Two lowest-energy entangled states in dimers
d2	4	124|125|126|127|128|129|130|131|132|133	24-118	124|125|126|127|128|129|130	24-118		m1, m2, m3	Three most-populated entangled states in monomers
d3	1	None	None	8|9|10|11|12|13|14|15|16|17|18	23-118
d3	2	None	None	8|9|10|11|12|13|14|15|16|17|18	23-118
d3	3	None	None	8|9|10|11|12|13|14|15|16|17|18	23-118
d4	1	None	None	96|97|98|99|100|101|102	30-42
d4	2	None	None	96|97|98|99|100|101|102	30-42
d4	3	None	None	96|97|98|99|100|101|102	30-42
d5	1	125|126|127|128|129	24-118	96|97|98|99|100|101|102	30-42
d5	2	125|126|127|128|129	24-118	96|97|98|99|100|101|102	30-42
d5	3	125|126|127|128|129	24-118	96|97|98|99|100|101|102	30-42
m1	1	123|124|125|126|127|128|129|130|131|132|133	24-118	None	None
m1	2	123|124|125|126|127|128|129|130|131|132|133	24-118	None	None
m1	3	123|124|125|126|127|128|129|130|131|132|133	24-118	None	None
m2	1	None	None	8|9|10|11|12|13|14|15|16|17|18	23-118
m2	2	None	None	8|9|10|11|12|13|14|15|16|17|18	23-118
m2	3	None	None	8|9|10|11|12|13|14|15|16|17|18	23-118
m3	1	None	None	96|97|98|99|100|101|102	30-42
m3	2	None	None	96|97|98|99|100|101|102	30-42
m3	3	None	None	96|97|98|99|100|101|102	30-42
